# Methylotroph Natural Product Identification by Inverse Stable Isotopic Labeling

**DOI:** 10.1101/2021.04.26.441494

**Authors:** Dale A. Cummings, Alice I. Snelling, Aaron W. Puri

## Abstract

Natural products are an essential source of bioactive compounds. Isotopic labeling is an effective way to identify natural products that incorporate a specific precursor; however, this approach is limited by the availability of isotopically-enriched precursors. We used an inverse stable isotopic labeling approach to identify natural products by growing bacteria on a ^13^C-carbon source and then identifying ^12^C-precursor incorporation by mass spectrometry. We applied this approach to methylotrophs, ecologically important bacteria predicted to have significant yet underexplored biosynthetic potential. We demonstrate this method identifies *N*-acyl homoserine lactone quorum sensing signals produced by diverse methylotrophs grown on three different one-carbon compounds. We then apply this approach to simultaneously identify five uncharacterized signals produced by a methylotroph, and link these compounds to their synthases. We envision that this method can be used to identify other natural product classes synthesized by methylotrophs and other organisms that grow on relatively inexpensive ^13^C-carbon sources.
