## Supplementary material for "Methylotroph Natural Product Identification by Inverse Stable Isotopic Labeling": Table S1

### Sheet: PA1-MeOH_rep1
RT_13CM	mz_13CM	RT_13C	mz_13C	RT_12C	mz_12C
10.4363	233	10.3421	237.1	10.3632	224.1
10.4363	233	10.3421	237.1	10.2996	215
15.1545	486.2	15.1545	490.25	15.178	473.1
15.2863	354.2	15.2675	358.2	15.2721	342.2
15.4558	412.2	15.4558	416.2	15.4416	401.1
16.407	378.2	16.4164	382.2	16.4211	367.1
16.5954	575.2	16.6048	579.25	16.5906	559.2
17.2075	501.2	17.2075	505.2	17.1933	487.15
18.5448	336.2	18.5636	340.2	18.5306	324.1
18.5636	337.3	18.5448	341.2	18.5306	324.1
18.5636	338.2	18.5448	342.2	18.5306	324.1
19.5996	446.2	19.5996	450.2	19.5854	431.2
19.609	445.3	19.5996	449.2	19.5854	431.2
20.353	557.25	20.353	561.2	20.3388	541.2
20.3624	558.3	20.353	562.2	20.3388	541.2
21.8975	292.2	21.8975	296.2	21.8645	284.2
21.8975	294.2	21.8787	298.2	21.8645	284.2
21.8975	295.2	21.8975	299.2	21.8645	284.2
22.7074	320.2	22.6886	324.3	22.6932	308.2
22.7074	319.2	22.6886	323.2	22.6932	308.2
22.7074	322.2	22.7074	326.3	22.6932	308.2
22.7074	321.2	22.7074	325.2	22.6932	308.2
23.0088	320.2	23.0088	324.3	22.9946	310.2
23.0088	322.2	23.0088	326.2	22.9946	310.2
23.0088	323.2	23.0088	327.2	22.9946	310.2
23.0088	324.2	23.0088	328.2	22.9946	310.2
23.0088	321.2	23.0088	325.2	22.9946	310.2
23.0276	319.2	23.0088	323.2	22.9946	310.2

### Sheet: PA1-MeOH_rep2
RT_13CM	mz_13CM	RT_13C	mz_13C	RT_12C	mz_12C
13.2898	323.1	13.3086	327.1	13.3133	310.2
13.2898	323.1	13.3086	327.1	13.3133	315.1
15.2863	354.2	15.2863	358.2	15.3098	342.2
15.2863	354.2	15.2863	358.2	15.3098	340.8
15.4558	390.2	15.4652	394.2	15.4982	377.1
15.4558	390.2	15.4652	394.2	15.3851	367.1
15.4747	412.2	15.4652	416.2	15.4793	401.2
15.5712	389.15	15.4747	393.2	15.5712	389.1
15.5712	389.15	15.4747	393.2	15.4982	377.1
15.5712	389.15	15.4747	393.2	15.3851	367.1
17.2357	502.2	17.2357	506.3	17.2498	487.2
18.5825	338.2	18.5636	342.3	18.5871	324.2
18.5825	336.15	18.5636	340.3	18.5871	324.2
18.7049	592.3	18.7143	596.3	18.719	572.2
18.7049	590.3	18.7143	594.3	18.719	572.2
18.7237	591.3	18.7143	595.3	18.719	572.2
18.7331	589.2	18.7143	593.3	18.719	572.2
18.8462	337.2	18.8085	341.2	18.832	324.2
18.8462	337.2	18.8085	341.2	18.832	323
18.8462	338.3	18.8085	342.2	18.832	324.2
18.8462	338.3	18.8085	342.2	18.832	323
21.9257	296.2	21.8974	300.3	21.9021	284.2
21.954	295.2	21.8974	299.2	21.9021	284.2
21.954	292.2	21.9257	296.2	21.9021	284.2
21.9728	294.2	21.8974	298.2	21.9021	284.2
22.7545	322.2	22.7262	326.2	22.7309	308.2
22.7827	320.2	22.7262	324.2	22.7309	308.2
22.7827	319.2	22.7545	323.2	22.7309	308.2
22.7827	321.2	22.7262	325.3	22.7309	308.2
22.7827	318.2	22.7545	322.3	22.7309	308.2
23.0558	324.2	23.0276	328.3	23.0322	310.2
23.0652	323.3	23.0276	327.2	23.0322	310.2
23.0841	319.2	23.0652	323.3	23.0322	310.2
23.0841	322.3	23.0276	326.2	23.0322	310.2
23.0841	321.2	23.0276	325.2	23.0322	310.2
23.1029	320.2	23.0558	324.2	23.0322	310.2

### Sheet: PA1-MA_rep1
RT_13CM	mz_13CM	RT_13C	mz_13C	RT_12C	mz_12C
22.8581	320.2	22.8393	324.3	22.7685	308.2
22.8769	319.2	22.8393	323.2	22.7685	308.2
22.8957	316.2	22.8581	320.3	22.7685	308.2
22.8957	318.2	22.8675	322.2	22.7685	308.2
22.8957	321.2	22.8393	325.25	22.7685	308.2
23.1689	322.2	23.1407	326.2	23.0699	310.2
23.1783	321.3	23.1407	325.2	23.0699	310.2
23.1783	323.3	23.1407	327.2	23.0699	310.2
23.1971	318.2	23.1689	322.3	23.0699	310.2
23.1971	320.2	23.1594	324.2	23.0699	310.2

### Sheet: PA1-MA_rep2
RT_13CM	mz_13CM	RT_13C	mz_13C	RT_12C	mz_12C
10.4079	219.1	10.4268	223.1	10.488	205.1
10.4079	219.1	10.4268	223.1	10.3938	215.1
10.5021	212.1	10.5115	216.1	10.488	205.1
10.5115	211.1	10.5115	215.1	10.488	205.1
10.5115	214.1	10.4174	218.1	10.488	205.1
10.5209	210.1	10.5115	214.1	10.488	205.1
11.5286	609.25	11.5192	613.2	11.4862	591.1
13.3839	300.1	13.3839	304.15	13.3509	291.1
13.5346	375.1	13.544	379.1	13.5016	363.1
13.5346	374.1	13.544	378.1	13.5016	363.1
15.3993	354.2	15.3993	358.25	15.3851	342.2
15.3993	354.2	15.3993	358.25	15.3663	340.7
15.3993	374.1	15.3993	378.2	15.4605	367.1
15.3993	356.2	15.3804	360.2	15.3851	342.2
15.3993	356.2	15.3804	360.2	15.3663	340.7
15.3993	353.2	15.3804	357.2	15.3851	342.2
15.3993	353.2	15.3804	357.2	15.3663	340.7
15.5782	390.2	15.5782	394.2	15.5546	377.15
16.7177	576.3	16.7177	580.2	16.7036	573.1
17.3393	502.2	17.3299	506.2	17.3252	487.1
18.6766	336.2	18.6766	340.1	18.6624	324.1
18.6954	338.2	18.6578	342.2	18.6624	324.1
18.6954	337.2	18.6766	341.2	18.6624	324.1
18.799	592.2	18.799	596.3	18.7754	568.3
18.8084	589.3	18.799	593.2	18.7754	568.3
18.8084	586.3	18.8084	590.3	18.7754	568.3
18.8084	590.3	18.8084	594.2	18.7754	568.3
18.8085	591.3	18.8179	595.2	18.7754	568.3
18.9403	338.2	18.9215	342.2	18.9073	324.1
18.9403	338.2	18.9215	342.2	18.9261	318.1
18.9403	337.2	18.9215	341.2	18.9073	324.1
18.9403	337.2	18.9215	341.2	18.9261	318.1
20.4659	555.2	20.4659	559.2	20.4518	541.1
20.4659	557.2	20.4565	561.2	20.4518	541.1
20.4754	558.2	20.4659	562.2	20.4518	541.1
20.4754	556.2	20.4754	560.2	20.4518	541.1
22.8015	458.3	22.8015	462.3	22.7873	445.3
22.8015	458.3	22.8015	462.3	22.9004	449.2
22.8203	320.2	22.8015	324.2	22.7873	308.2
22.8203	459.3	22.8015	463.3	22.7873	445.3
22.8203	459.3	22.8015	463.3	22.9004	449.2
22.8203	321.2	22.8015	325.2	22.7873	308.2
22.8203	322.2	22.8015	326.3	22.7873	308.2
23.1217	321.2	23.1029	325.2	23.1075	310.2
23.1217	322.3	23.1217	326.2	23.1075	310.2

### Sheet: 2122_rep1
RT_13CM	mz_13CM	RT_13C	mz_13C	RT_12C	mz_12C
15.5876	282.2	15.6159	286.2	15.6112	272.2
15.6065	522.2	15.6253	526.3	15.6112	501.3
15.6253	301.2	15.6441	305.2	15.6112	291.2

### Sheet: 2122_rep2
RT_13CM	mz_13CM	RT_13C	mz_13C	RT_12C	mz_12C
15.5876	282.2	15.6347	286.2	15.6112	272.2

### Sheet: DSM2163_rep1
RT_13CM	mz_13CM	RT_13C	mz_13C	RT_12C	mz_12C
11.9714	250.1	12.0091	254.2	12.0328	244.1
11.9808	252.1	12.0091	256.2	12.0328	244.1
11.9902	249.1	11.9903	253	12.0328	244.1
11.9997	251.1	12.0091	255.1	12.0328	244.1
15.5312	234.2	15.5124	238.15	15.4985	228.2
15.5501	236.2	15.5124	240.2	15.4985	228.2
22.8393	322.2	22.7828	326.2	22.8066	308.2
22.8393	321.2	22.8017	325.2	22.8066	308.2
22.8393	320.3	22.8017	324.2	22.8066	308.2
22.877	318.3	22.8393	322.2	22.8066	308.2
22.877	319.2	22.8017	323.2	22.8066	308.2
22.877	317.2	22.8393	321.3	22.8066	308.2
23.1407	323.2	23.103	327.2	23.1079	310.2
23.1783	320.2	23.103	324.3	23.1079	310.2
23.1783	322.2	23.103	326.2	23.1079	310.2
23.1972	321.2	23.103	325.2	23.1079	310.2
23.1972	319.2	23.1407	323.3	23.1079	310.2

### Sheet: DSM2163_rep2
RT_13CM	mz_13CM	RT_13C	mz_13C	RT_12C	mz_12C
12.009	250.2	12.0278	254.2	12.0137	244.1
12.009	251.1	12.009	255.2	12.0137	244.1
12.0279	249.2	12.0184	253	12.0137	244.1
12.0279	252.2	12.009	256.2	12.0137	244.1
12.6871	249.1	12.7059	253.1	12.7294	242.1
12.7059	250.1	12.6871	254.1	12.7294	242.1
15.5124	234.2	15.5123	238.15	15.5924	228.1
15.5124	235	15.5123	239.2	15.5924	228.1
15.5124	236.1	15.4935	240.1	15.5924	228.1
23.1312	324.2	23.1029	328.2	23.0135	308.2
23.1406	320.2	23.1312	324.2	23.0511	294.2
23.1406	321.2	23.1029	325.2	23.0135	308.2
23.1406	322.2	23.1029	326.25	23.0135	308.2
23.1406	323.2	23.1029	327.2	23.0135	308.2

### Sheet: DSM2163_rep3
RT_13CM	mz_13CM	RT_13C	mz_13C	RT_12C	mz_12C
10.4739	212.1	10.4832	216.2	10.5258	205.1
12.009	252.2	12.0089	256.2	12.0326	244.1
12.009	250.2	12.0089	254.1	12.0326	244.1
12.0278	251.1	12.0089	255.1	12.0326	244.1
12.0279	249.1	11.9995	253.1	12.0326	244.1
12.7059	250.2	12.7246	254.1	12.7295	242.1
13.318	321.2	13.318	325.1	13.3322	309.2
13.318	321.2	13.318	325.1	13.2945	315.1
15.4935	411.2	15.5029	415.2	15.5171	395.1
15.4935	411.2	15.5029	415.2	15.5359	400.1
15.5124	234.2	15.5311	238.2	15.5548	228.1
15.5124	235.1	15.5311	239.2	15.5548	228.1
15.5124	236.2	15.5311	240.1	15.5548	228.1
22.7828	318.2	22.8298	322.2	22.9005	308.2
22.8016	320.2	22.858	324.3	22.9005	308.2
22.8016	319.2	22.811	323.2	22.9005	308.2
22.8204	321.2	22.858	325.3	22.9005	308.2
22.8298	322.2	22.858	326.3	22.9005	308.2
23.0842	320.25	23.1406	324.2	23.2018	310.2
23.103	321.2	23.1593	325.25	23.2018	310.2
23.103	322.2	23.1782	326.3	23.2018	310.2
23.1406	323.2	23.1593	327.3	23.2018	310.2
23.1406	324.2	23.1593	328.2	23.2018	310.2
